# Examining Functional Linkages Between Conformational Dynamics, Protein Stability and Evolution of Cryptic Binding Pockets in the SARS-CoV-2 Omicron Spike Complexes with the ACE2 Host Receptor: Recombinant Omicron Variants Mediate Variability of Conserved Allosteric Sites and Binding Epitopes

**DOI:** 10.1101/2023.09.11.557205

**Authors:** Mohammed Alshahrani, Grace Gupta, Sian Xiao, Peng Tao, Gennady Verkhivker

**Affiliations:** Keck Center for Science and Engineering, Graduate Program in Computational and Data Sciences, Schmid, College of Science and Technology, Chapman University, Orange, CA 92866, United States of America; Department of Biomedical and Pharmaceutical Sciences, Chapman University School of Pharmacy, Irvine, CA 92618, United States of America; Department of Chemistry, Center for Research Computing, Center for Drug Discovery, Design, and Delivery (CD4), Southern Methodist University, Dallas, Texas, 75275, United States of America

## Abstract

In the current study, we explore coarse-grained simulations and atomistic molecular dynamics together with binding energetics scanning and cryptic pocket detection in a comparative examination of conformational landscapes and systematic characterization of allosteric binding sites in the SARS-CoV-2 Omicron BA.2, BA.2.75 and XBB.1 spike full-length trimer complexes with the host receptor ACE2. Microsecond simulations, Markov state models and mutational scanning of binding energies of the SARS-CoV-2 BA.2 and BA.2.75 receptor binding domain complexes revealed the increased thermodynamic stabilization of the BA.2.75 variant and significant dynamic differences between these Omicron variants. Molecular simulations of the SARS-CoV-2 Omicron spike full length trimer complexes with the ACE2 receptor complemented atomistic studies and enabled an in-depth analysis of mutational and binding effects on conformational dynamic and functional adaptability of the Omicron variants. Despite considerable structural similarities, Omicron variants BA.2, BA.2.75 and XBB.1 can induce unique conformational dynamic signatures and specific distributions of the conformational states. Using conformational ensembles of the SARS-CoV-2 Omicron spike trimer complexes with ACE2, we conducted a comprehensive cryptic pocket screening to examine the role of Omicron mutations and ACE2 binding on the distribution and functional mechanisms of the emerging allosteric binding sites. This analysis captured all experimentally known allosteric sites and discovered networks of inter-connected and functionally relevant allosteric sites that are governed by variant-sensitive conformational adaptability of the SARS-CoV-2 spike structures. The results detailed how ACE2 binding and Omicron mutations in the BA.2, BA.2.75 and XBB.1 spike complexes modulate the distribution of conserved and druggable allosteric pockets harboring functionally important regions. The results of are significant for understanding functional roles of druggable cryptic pockets that can be used for allostery-mediated therapeutic intervention targeting conformational states of the Omicron variants.
