## Supplementary material for "Examining Functional Linkages Between Conformational Dynamics, Protein Stability and Evolution of Cryptic Binding Pockets in the SARS-CoV-2 Omicron Spike Complexes with the ACE2 Host Receptor: Recombinant Omicron Variants Mediate Variability of Conserved Allosteric Sites and Binding Epitopes": Supprting Figures S1-S8 and Tables S1-S6: Table S4.csv

name	score	residue_ids
pocket1	4.53	A_1002 A_970 A_995 A_998 A_999 B_1001 B_1002 B_756 B_759 B_994 B_995 B_998 C_1002 C_756 C_970 C_994 C_995 C_998 C_999
pocket2	3.96	A_365 A_367 A_368 A_377 A_384 A_387 A_432 B_486
pocket3	3.83	B_115 B_132 B_167 B_168 B_170 B_230 B_231 B_232 C_357 C_393 C_394 C_518 C_520 C_521 C_523
pocket4	3.83	A_1034 A_1035 A_1036 A_886 A_904 A_908 B_1038 B_1039 B_1040 B_1046 B_1047 B_1107 B_1108 B_909
pocket5	3.42	C_338 C_365 C_367 C_368 C_377 C_384 C_387 C_432 C_513
pocket6	3.41	A_1038 A_1039 A_1040 A_1046 A_1047 A_1107 A_1108 A_909 A_910 C_1034 C_1036 C_886 C_890 C_904 C_908
pocket7	3.33	B_1035 B_1036 B_886 B_904 B_908 C_1038 C_1039 C_1040 C_1047 C_1107 C_1108 C_909
pocket8	3.11	A_1090 A_1091 A_1121 A_1122 C_1092 C_1105 C_1106 C_1111 C_1113 C_1119 C_907 C_910 C_912 C_913
pocket9	2.78	A_1092 A_1104 A_1105 A_1106 A_1111 A_1113 A_1119 A_907 A_910 A_912 A_914 B_1091 B_1121
pocket10	2.66	B_119 B_128 B_171 B_172 B_173 B_175 B_203 B_227 B_229
pocket11	2.65	A_357 A_359 A_360 A_393 A_394 A_520 A_521 A_523 C_115 C_130 C_168 C_230 C_231
pocket12	2.63	B_1092 B_1104 B_1106 B_1111 B_1113 B_1119 B_907 B_910 B_912 B_914 C_1091 C_1121 C_1122
pocket13	2.63	B_1012 B_1015 B_1019 B_765 B_766 B_769 B_770 B_773 C_1010 C_1013 C_1014 C_1017 C_950 C_951 C_954
pocket14	2.42	A_384 A_385 B_455 B_456 B_473 B_487 B_489 B_490 B_491 B_493
pocket15	2.19	A_978 A_979 A_982 B_329 B_389 B_390 B_391 B_519 B_542 B_545 B_547
pocket16	2.16	A_1010 A_1013 A_1014 A_1017 A_954 C_1012 C_1015 C_1016 C_1019 C_766 C_769 C_770 C_773
pocket17	2.08	B_884 B_885 B_886 B_887 B_894 B_896 B_904 C_1107 C_1108 C_712
pocket18	2.02	B_1000 B_740 B_741 B_744 B_745 B_855 B_856 B_966 B_976 C_548 C_549 C_571 C_572 C_573 C_589
pocket19	2.01	A_1047 A_1107 A_1108 A_712 A_713 A_714 C_884 C_886 C_887 C_894 C_895 C_896 C_904
pocket20	1.91	A_884 A_886 A_887 A_894 A_896 A_904 B_1107 B_1108 B_712
pocket21	1.72	A_104 A_119 A_175 A_192 A_194 A_203
pocket22	1.59	C_101 C_240 C_242 C_263 C_264 C_265 C_68 C_70
pocket23	1.59	A_101 A_240 A_242 A_263 A_264 A_265 A_68 A_70
pocket24	1.39	B_733 B_768 B_771 B_772 B_775 B_861 C_312 C_314 C_613 C_666
pocket25	1.37	C_104 C_175 C_192 C_194 C_203 C_205 C_226
pocket26	1.19	A_198 B_355 B_394 B_396 B_426 B_464 B_514 B_515 B_516
pocket27	1.14	C_363 C_365 C_390 C_392 C_395 C_524
pocket28	0.96	A_1067 A_1108 A_1109 A_717 A_718 A_906 A_911 A_915
pocket29	0.94	A_101 A_104 A_176 A_192 A_92 A_94 A_96
pocket30	0.91	A_1001 A_753 A_756 A_757 A_759 A_760
