## Supplementary material for "Examining Functional Linkages Between Conformational Dynamics, Protein Stability and Evolution of Cryptic Binding Pockets in the SARS-CoV-2 Omicron Spike Complexes with the ACE2 Host Receptor: Recombinant Omicron Variants Mediate Variability of Conserved Allosteric Sites and Binding Epitopes": Supprting Figures S1-S8 and Tables S1-S6: Table S5.csv

name	score	residue_ids
pocket1	13.89	E_336 E_338 E_342 E_358 E_363 E_364 E_365 E_368 E_387 E_392 E_395 E_397 E_511 E_513 E_515 E_524
pocket2	9.05	D_336 D_338 D_342 D_364 D_365 D_367 D_368 D_369 D_371 D_377 D_379 D_382 D_383 D_384 D_387 D_432 D_434 D_513 D_515
pocket3	8.95	C_1035 C_1036 C_1038 C_884 C_885 C_886 C_887 C_896 C_904 C_907 C_908 E_1038 E_1040 E_1047 E_1107 E_1108 E_712 E_909 E_910
pocket4	7.89	C_541 C_546 C_547 C_548 C_549 C_570 C_572 C_573 C_587 C_589 C_592 D_1000 D_740 D_741 D_744 D_745 D_855 D_856 D_966 D_976 D_977 D_978
pocket5	7.38	D_101 D_104 D_117 D_119 D_121 D_128 D_170 D_172 D_175 D_190 D_192 D_194 D_201 D_203 D_227 D_228 D_229 D_231
pocket6	5.65	D_100 D_101 D_239 D_240 D_242 D_248 D_249 D_250 D_263 D_264 D_265 D_65 D_66 D_81 D_84 D_94 D_95 D_96
pocket7	5.34	C_974 C_976 C_979 E_391 E_517 E_518 E_519 E_520 E_522 E_544 E_545 E_546 E_565 E_567 E_571 E_573
pocket8	5.17	C_740 C_744 C_745 C_855 C_856 C_966 C_976 C_977 C_978 E_541 E_547 E_548 E_549 E_568 E_570 E_572 E_573 E_587 E_589
pocket9	5.11	C_756 C_970 C_994 C_995 C_998 C_999 D_1002 D_756 D_970 D_994 D_995 D_998 E_1002 E_756 E_970 E_994 E_995 E_998 E_999
pocket10	4.94	E_105 E_110 E_116 E_117 E_118 E_133 E_136 E_159 E_160 E_161 E_241
pocket11	4.21	D_1038 D_1039 D_1040 D_1046 D_1047 D_1048 D_1108 D_908 D_909 E_1035 E_1036 E_1038 E_886 E_890 E_904 E_908
pocket12	3.98	D_548 D_549 D_568 D_570 D_572 D_589 E_1000 E_740 E_741 E_742 E_744 E_745 E_855 E_856 E_966 E_976 E_978
pocket13	3.68	C_1037 C_1038 C_1039 C_1040 C_1046 C_1047 C_1048 C_1107 C_1108 C_908 C_909 D_1034 D_1036 D_1038 D_886 D_904 D_908
pocket14	3.31	D_342 D_347 D_371 D_372 D_374 D_434 D_436 D_509 D_511
pocket15	2.85	D_737 D_738 D_739 D_750 D_753 D_754 D_757 D_760 D_761 D_764
pocket16	2.73	C_403 C_405 C_406 C_417 C_453 C_493 C_494 C_495 C_496 C_501 C_505 D_381 D_382 D_427 D_428 D_430
pocket17	2.58	C_1024 C_1027 C_1039 C_1042 D_1027 D_1039 E_1027 E_1039 E_1042
pocket18	2.56	E_612 E_621 E_624 E_631 E_633 E_636 E_638 E_651
pocket19	2.54	C_317 C_590 C_591 C_592 C_593 C_594 C_613 C_614 D_740 D_835 D_836 D_854 D_855 D_857 D_859
pocket20	2.36	D_1091 D_1121 D_1122 D_1123 E_1092 E_1106 E_1113 E_1119 E_907 E_912 E_914
pocket21	2.28	C_1091 C_1121 C_1122 C_1123 D_1092 D_1106 D_1113 D_1119 D_912 D_914
pocket22	2.1	E_737 E_738 E_739 E_750 E_753 E_754 E_757 E_758 E_760 E_761 E_764
pocket23	2.03	C_1039 D_1024 D_1027 D_1028 D_1039 D_1042 E_1023 E_1027
pocket24	2.03	C_835 C_836 C_851 C_854 C_855 C_859 E_592 E_593 E_594 E_613 E_614
pocket25	1.99	D_200 D_202 D_204 D_225 D_228 D_39 D_40 D_41
pocket26	1.74	C_105 C_110 C_118 C_136 C_137 C_138 C_139 C_159 C_239 C_240 C_241
pocket27	1.73	D_1010 D_1014 D_1017 D_954 D_957 E_1012 E_765 E_766 E_769
pocket28	1.7	E_100 E_101 E_242 E_243 E_244 E_246 E_247 E_248 E_249 E_250 E_264 E_66 E_67
pocket29	1.7	E_100 E_101 E_240 E_242 E_264 E_265 E_65 E_66 E_84
pocket30	1.68	C_1107 C_1108 C_713 D_884 D_885 D_886 D_887 D_894 D_896 D_904
