## Supplementary material for "Examining Functional Linkages Between Conformational Dynamics, Protein Stability and Evolution of Cryptic Binding Pockets in the SARS-CoV-2 Omicron Spike Complexes with the ACE2 Host Receptor: Recombinant Omicron Variants Mediate Variability of Conserved Allosteric Sites and Binding Epitopes": Supprting Figures S1-S8 and Tables S1-S6: Table S6.csv

name	score	residue_ids
pocket1	3.7	A_884 A_885 A_886 A_887 A_894 A_896 A_901 A_904 B_1094 B_1107 B_1108 B_712 B_713 B_714
pocket2	3.22	A_368 A_377 A_387 A_432 A_513 A_515
pocket3	2.76	A_1037 A_1038 A_1039 A_1040 A_1046 A_1047 A_1108 A_909 C_1034 C_1035 C_1036 C_886
pocket4	2.72	A_101 A_102 A_103 A_104 A_121 A_175 A_176 A_190 A_192 A_94 A_96 A_99
pocket50	2.2	C_338 C_365 C_368 C_369 C_377 C_387 C_432 C_434 C_513
pocket6	2.17	B_1056 B_1058 B_1059 B_730 B_731 B_733 B_775 B_778 B_782 B_863 B_865 B_867 B_870
pocket7	2.1	A_1034 A_1035 A_1036 A_886 B_1038 B_1040 B_1047 B_1107 B_1108 B_909
pocket8	2.06	B_369 B_372 B_373 B_374 B_377 C_420 C_421 C_460
pocket9	1.88	A_1056 A_1058 A_730 A_731 A_733 A_775 A_778 A_782 A_863 A_865 A_867 A_870
pocket10	1.87	C_1001 C_739 C_753 C_754 C_756 C_757 C_759 C_760
pocket11	1.87	B_338 B_342 B_365 B_368 B_369 B_377 B_387 B_434 B_513
pocket12	1.82	B_1034 B_1035 B_886 B_890 C_1040 C_1047 C_1108 C_909
pocket13	1.64	A_1001 A_739 A_750 A_753 A_754 A_756 A_757 A_759 A_760
pocket14	1.56	A_118 A_120 A_127 A_129 A_141 A_154 A_156 A_159 A_160 A_241
pocket15	1.44	A_1005 A_1006 A_1009 B_1005 B_1006 B_1009 C_1005 C_1006 C_1009
pocket15	1.43	A_363 A_365 A_391 A_392 A_395 A_515 A_524 A_525
pocket16	1.37	C_1056 C_1058 C_1059 C_730 C_731 C_733 C_774 C_775 C_778 C_782 C_863 C_865 C_867 C_870
pocket17	1.34	A_1002 A_970 A_998 A_999 C_1001 C_756 C_998
pocket18	1.21	B_1001 B_753 B_754 B_756 B_757 B_759 B_760
pocket19	1.19	B_338 B_341 B_342 B_368 B_397 B_434 B_513
pocket20	1.15	B_119 B_128 B_175 B_201 B_203 B_227 B_229
pocket21	1.12	B_733 B_735 B_768 B_771 B_772 B_775 B_861 C_312 C_314 C_596 C_613 C_666
pocket22	1.08	A_985 A_986 A_987 C_424 C_425 C_427 C_460 C_462 C_463
pocket23	1.01	B_541 B_546 B_547 B_573 B_576
pocket24	0.96	A_105 A_116 A_118 A_133 A_135 A_159
pocket25	0.93	C_101 C_104 C_176 C_192 C_94 C_99
pocket26	0.89	A_194 A_238 A_90 A_92
pocket27	0.82	B_104 B_119 B_175 B_192 B_194 B_203
